# Going New Places: Successful Adaptation and Genomic Integrity of Grain Amaranth in India

**DOI:** 10.1101/2024.09.04.610786

**Authors:** Akanksha Singh, Markus G Stetter

**Author notes:** Dept. of Plant Sciences, University of Cologne, Cologne, Germany.

## Abstract

Global climate change will impact worldwide crop yields, requiring shifts and adaptation of crop varieties. The recent global spread of crops across different continents shows how plants successfully colonized new environments. One such spread is the introduction of the nutritious pseudocereal amaranth to India. Grain amaranth has been domesticated over 6,000 years ago in three different regions of the Americas and was introduced to India approximately 500 years ago. Nowadays numerous local landraces grow throughout the country’s wide climatic conditions. We investigate the introduction of grain amaranth to India to understand the factors allowing successful establishment of crops to novel environments, using whole genome sequencing of almost 200 accessions from India and more than 100 accessions from the crop’s native distribution. We find comparable levels of genetic diversity in the Americas and in India, despite the likely population bottleneck during the introduction to India. Surprisingly, the three grain amaranth species that were introduced do not show signs of gene-flow in India, while gene-flow in the Americas was high during the domestication of the crops. Correspondingly, the genetic differentiation between grain species was higher within India than in the native range, indicating a strong isolation between otherwise interbreeding populations. The reconstruction of the population history through demographic modelling of different scenarios suggested rapid expansion in the Indian population but a strong bottleneck in the native population, explaining the comparable diversity and isolation. We identified genomic loci under selection and associated with the climate in India that potentially enabled the adaptation to the new environment. These loci are predicted to provide an advantage under future climate scenarios, even in the native range. Our results suggest that introduced crops can act as reservoirs of genetic diversity, providing additional adaptive potential and resilience to future environmental change.
