## Supplementary material for "Going New Places: Successful Adaptation and Genomic Integrity of Grain Amaranth in India": TableS5

### Sheet: TableS5
Supplementary Table S5. List of gene in the putative sweep reagions ideantified using XP-CLR
Chromosome	Start	End	GeneID	Description
A. caudatus
1	26720001	26730000	AHp001515	-
1	26840001	26850000	AHp001523	Converts the prephenate produced from the shikimate- chorismate pathway into phenylalanine
2	1820001	1830000	AHp002676	E3 ubiquitin-protein ligase
2	9980001	9990000	AHp003313	Control of topological states of DNA by transient breakage and subsequent rejoining of DNA strands. Topoisomerase II makes double-strand breaks
2	16680001	16690000	AHp003485	B2 protein-like
2	18240001	18250000	AHp003516	-
2	23180001	23190000	AHp003692	disease resistance
2	29300001	29310000	AHp004094	ATP phosphoribosyltransferase
2	29300001	29310000	AHp004095	Potassium channel
2	29360001	29370000	AHp004100	ethylene-responsive transcription factor
2	29360001	29370000	AHp004101	ubiquitin receptor
2	29400001	29410000	AHp004103	Protein NRT1 PTR FAMILY
3	540001	550000	AHp004762	Belongs to the fatty acid desaturase type 1 family
3	5200001	5210000	AHp005221	Squamosa promoter-binding-like protein
3	5300001	5310000	AHp005227	-
3	14540001	14550000	AHp005931	Purple acid phosphatase
3	15280001	15290000	AHp005970	Belongs to the TRAFAC class dynamin-like GTPase superfamily. Dynamin Fzo YdjA family
3	28940001	28950000	AHp006427	Omega-hydroxypalmitate O-feruloyl
4	3360001	3370000	AHp006793	Belongs to the disease resistance NB-LRR family
5	440001	450000	AHp008349	Belongs to the protein kinase superfamily. Ser Thr protein kinase family
5	660001	670000	AHp008370	-
5	4680001	4690000	AHp008729	EXORDIUM-like 2
5	6960001	6970000	AHp008880	protein At4g08330, chloroplastic-like
5	7520001	7530000	AHp008906	DYAD-like
5	7520001	7530000	AHp008905	Beach domain-containing protein
5	10440001	10450000	AHp009020	Transmembrane protein 50 homolog
5	22140001	22150000	AHp009473	-
5	22140001	22150000	AHp009474	Protein NRT1 PTR FAMILY
5	24820001	24830000	AHp009663	The light-harvesting complex (LHC) functions as a light receptor, it captures and delivers excitation energy to photosystems with which it is closely associated
6	16940001	16950000	AHp010601	Belongs to the major facilitator superfamily. Sugar transporter (TC 2.A.1.1) family
6	20600001	20610000	AHp010910	F-box protein
6	20600001	20610000	AHp010911	Sodium hydrogen exchanger
7	1200001	1210000	AHp011336	isoform X1
7	5740001	5750000	AHp011448	dual specificity protein phosphatase
7	7740001	7750000	AHp011497	Regulator of nonsense transcripts 1 homolog
7	11980001	11990000	AHp011649	F-box protein
7	16340001	16350000	AHp011856	Nuclear export mediator factor
7	20360001	20370000	AHp012113	S-type anion channel
8	3620001	3630000	AHp012790	Shikimate O-hydroxycinnamoyltransferase-like
8	3620001	3630000	AHp012791	phosphatase 2C
8	5660001	5670000	AHp013015	isoform X1
8	11840001	11850000	AHp013535	UDP-N-acetylglucosamine-peptide N-acetylglucosaminyltransferase
8	20280001	20290000	AHp013851	-
8	21360001	21370000	AHp013887	Belongs to the short-chain dehydrogenases reductases (SDR) family
8	21360001	21370000	AHp013888	homoserine dehydrogenase
9	11860001	11870000	AHp014398	Required for maturation of ribosomal RNAs and formation of the large ribosomal subunit
9	15120001	15130000	AHp014632	tetratricopeptide repeat-containing protein
9	20040001	20050000	AHp015098	Cysteine-rich receptor-like protein kinase
9	20040001	20050000	AHp015097	Cysteine-rich receptor-like protein kinase
10	11320001	11330000	AHp015712	Vacuolar protein sorting-associated protein 51 homolog
11	13420001	13430000	AHp017165	Protein of unknown function (DUF3537)
11	20780001	20790000	AHp017825	late embryogenesis abundant protein
11	20780001	20790000	AHp017826	late embryogenesis abundant protein
12	8300001	8310000	AHp018670	Protein of unknown function (DUF1191)
12	8300001	8310000	AHp018671	atexp7,atexpa7,athexp alpha 1.26,exp7,expa7
12	14760001	14770000	AHp019008	hemolysis in other organism
12	17000001	17010000	AHp019120	Protein CHLORORESPIRATORY REDUCTION 7
12	17000001	17010000	AHp019121	-
12	19200001	19210000	AHp019209	GTP-binding protein involved in nucleocytoplasmic transport. Required for the import of protein into the nucleus and also for RNA export. Involved in chromatin condensation and control of cell cycle
13	220001	230000	AHp019367	HR-like lesion-inducing
13	6560001	6570000	AHp019529	60S ribosomal Protein
13	9820001	9830000	AHp019634	Cyclic nucleotide-gated ion channel 1-like
13	13740001	13750000	AHp019892	Inorganic phosphate transporter
13	20400001	20410000	AHp020557	UDP-glucuronate 4-epimerase
13	20400001	20410000	AHp020558	Glycine-rich RNA-binding protein
14	3040001	3050000	AHp020671	Purple acid phosphatase
14	14200001	14210000	AHp021088	Guanine nucleotide-binding protein subunit gamma
14	14200001	14210000	AHp021087	Phosphoglucomutase/phosphomannomutase, alpha/beta/alpha domain II
14	20080001	20090000	AHp021654	leucine-rich repeat receptor-like serine threonine-protein kinase
14	20080001	20090000	AHp021655	Belongs to the yippee family
15	10080001	10090000	AHp022479	Zinc finger protein
15	12720001	12730000	AHp022561	Lectin-domain containing receptor kinase
15	16360001	16370000	AHp022659	histone deacetylase
15	16360001	16370000	AHp022660	histone deacetylase
16	4300001	4310000	AHp023081	Anaphase-promoting complex subunit
16	11140001	11150000	AHp023442	Acts as subunit of the RNA polymerase II elongator complex, which is a histone acetyltransferase component of the RNA polymerase II (Pol II) holoenzyme and is involved in transcriptional elongation
16	13020001	13030000	AHp023506	Belongs to the universal ribosomal protein uS9 family
A. hypochondriacus
1	2100001	2110000	AHp000221	Benzyl alcohol
1	6220001	6230000	AHp000578	-
1	7400001	7410000	AHp000665	-
1	36340001	36350000	AHp002340	Belongs to the glycosyl hydrolase 13 family
10	19300001	19310000	AHp016308	Leucine-rich repeat receptor-like protein kinase
11	5120001	5130000	AHp016809	DNA repair protein XRCC3 homolog
11	8060001	8070000	AHp016881	serine threonine-protein kinase endoribonuclease
11	8340001	8350000	AHp016888	Short-chain dehydrogenase reductase family 42E member
11	10840001	10850000	AHp016978	Belongs to the peptidase S10 family
11	19880001	19890000	AHp017743	Potato inhibitor I family
11	19880001	19890000	AHp017744	cytochrome P450
11	19880001	19890000	AHp017745	cytochrome P450
12	5600001	5610000	AHp018462	Belongs to the MIP aquaporin (TC 1.A.8) family
12	20860001	20870000	AHp019289	cytochrome P450
13	1280001	1290000	AHp019394	DNA repair protein
13	10140001	10150000	AHp019651	O-acyltransferase (WSD1-like)
13	19480001	19490000	AHp020455	Cytokinin dehydrogenase
15	4120001	4130000	AHp022116	Plays an essential role in chain termination during de novo fatty acid synthesis
16	4100001	4110000	AHp023068	CTD small phosphatase-like protein
16	8060001	8070000	AHp023314	Tropinone reductase homolog
16	11540001	11550000	AHp023457	Beta-hexosaminidase
2	15740001	15750000	AHp003456	Protein NRT1 PTR FAMILY
3	2640001	2650000	AHp004988	monooxygenase
3	2660001	2670000	AHp004990	ankyrin repeat-containing protein
3	18620001	18630000	AHp006077	F-box protein
3	18620001	18630000	AHp006078	-
3	22460001	22470000	AHp006173	nicotinate
3	28940001	28950000	AHp006427	Omega-hydroxypalmitate O-feruloyl
4	3360001	3370000	AHp006793	Belongs to the disease resistance NB-LRR family
4	3660001	3670000	AHp006816	peptidase
4	4540001	4550000	AHp006884	Belongs to the terpene cyclase mutase family
4	5380001	5390000	AHp006950	Domain of unknown function (DUF4487)
4	6960001	6970000	AHp007065	Belongs to the peptidase S10 family
4	12760001	12770000	AHp007306	Pentatricopeptide repeat-containing protein
5	22040001	22050000	AHp009464	-
5	22040001	22050000	AHp009465	phosphoinositide phosphatase
6	13560001	13570000	AHp010368	-
6	15640001	15650000	AHp010502	receptor-like protein kinase
7	7740001	7750000	AHp011497	Regulator of nonsense transcripts 1 homolog
7	12420001	12430000	AHp011661	E3 ubiquitin-protein ligase
7	16500001	16510000	AHp011865	Aux IAA proteins are short-lived transcriptional factors that function as repressors of early auxin response genes at low auxin concentrations
7	18240001	18250000	AHp011961	grf1-interacting factor
7	21320001	21330000	AHp012190	Autophagy-related protein 3
7	21340001	21350000	AHp012192	Polycomb group protein EMBRYONIC FLOWER
7	21760001	21770000	AHp012213	Cell number regulator
7	21760001	21770000	AHp012214	Belongs to the MIP aquaporin (TC 1.A.8) family
7	22060001	22070000	AHp012236	Monocopper oxidase-like protein
7	22060001	22070000	AHp012237	Belongs to the glycosyl hydrolase 32 family
7	23580001	23590000	AHp012353	Ring finger domain
7	23580001	23590000	AHp012354	coproporphyrinogen-III oxidase
7	23600001	23610000	AHp012355	Methyltransferase
7	24080001	24090000	AHp012398	Belongs to the actin-binding proteins ADF family
7	24080001	24090000	AHp012399	4-coumarate--CoA ligase-like
8	4440001	4450000	AHp012886	BEST Arabidopsis thaliana protein match is
8	14460001	14470000	AHp013687	MPP6
8	15800001	15810000	AHp013744	DNA-directed RNA polymerases I and III subunit
8	21800001	21810000	AHp013903	OTU domain-containing protein
9	8340001	8350000	AHp014197	Belongs to the aldehyde dehydrogenase family
